# Deletion of core septin gene *aspB* in *Aspergillus fumigatus* results in fungicidal activity of caspofungin

**DOI:** 10.1101/2025.02.25.640155

**Authors:** Rebecca Jean Busch, Carson Doty, C. Allie Mills, Flutur Latifi, Laura E. Herring, Vjollca Konjufca, Francisco Carvallo, Tatiana Boluarte, José M Vargas-Muñiz

**Affiliations:** Department of Biological Sciences, Virginia Tech, Blacksburg, Virginia, United States; Center for Emerging, Zoonotic, and Arthropod-borne Pathogens, Virginia Tech, Blacksburg, Virginia, United States; School of Biological Sciences, Southern Illinois University-Carbondale, Carbondale, Illinois, United States; Michael Hooker Metabolomics and Proteomics Core Facility, Department of Pharmacology, University of North Carolina at Chapel Hill, Chapel Hill, North Carolina, United States; Microbiology Program, Southern Illinois University-Carbondale, Carbondale, Illinois, United States; Department of Biomedical Sciences and Pathobiology, Virginia-Maryland College of Veterinary Medicine, Blacksburg, Virginia, United States; Fralin Life Science Institute, Virginia Tech, Blacksburg, Virginia, United States

## Abstract

Septins are a family of GTP-binding proteins found in many eukaryotic lineages. Although highly conserved throughout many eukaryotes, their functions vary across species. In *Aspergillus fumigatus*, the etiological agent of invasive aspergillosis, septins participate in a variety of processes, including conidiation, septation, and responses to cell wall stress. Previous studies determined that the Δ*aspB* strain had a greater sensitivity to anti-cell wall drugs, especially the echinocandins, yet mechanisms behind this augmented sensitivity are unknown. We performed cell viability staining of the deletion strains after caspofungin exposure and found that the Δ*aspA*, Δ*aspB*, and Δ*aspC* strains had significantly lower cell viability. Concomitant with the reduced viability, deletion strains are more susceptible to caspofungin on solid media. These results indicate that the septin cytoskeleton is important for *A. fumigatus* survival in the presence of caspofungin. Due to the potential of improved therapeutic outcome, we followed up using a neutropenic murine model of invasive aspergillosis. Animals infected with the Δ*aspB* strain and treated with caspofungin showed improved survival compared to the animals infected with *akuB*^KU80^ wild-type or complemented strains. Additionally, histological analysis showed reduced fungal burden and inflammation in the Δ*aspB* infected, caspofungin-treated group.

Affinity purification coupled with quantitative proteomics identified proteins involved in the septin-dependent response to caspofungin, including four candidate interactors involved in cell wall stress response. Deletion of these candidate genes resulted in increased susceptibility to caspofungin and moderately reduced viability post-drug exposure. Taken together, these data suggest that septin AspB contributes to the fungistatic response to caspofungin.

**Author Summary:** Invasive aspergillosis is a pulmonary disease caused by the fungus *Aspergillus fumigatus* that primarily occurs in immunocompromised patients. Invasive aspergillosis has a high mortality rate, ranging from 50-90%. Therapy options are limited due to few available drugs with fungicidal activity and growing global drug resistance. Treatment typically starts with triazoles, which target the fungal cell membrane. If unsuccessful, an echinocandin, which targets the cell wall, is given as a salvage therapy in the U.S. Echinocandins, including caspofungin, are fungistatic against *A. fumigatus*, slowing growth of the fungus rather than killing it. Due to this, echinocandins have a high therapeutic failure rate. Previous work suggests that deletion of the cytoskeletal septin genes increases sensitivity to caspofungin. Here we describe our finding that the septin genes *aspA, aspB*, and *aspC* are involved in the fungal response to caspofungin.

Additionally, the deletion of *aspB* results in fungicidal activity of this otherwise fungistatic drug. These findings show promise for novel therapy options that block the septin-mediated response to caspofungin.
