## Supplementary material for "Deletion of core septin gene *aspB* in *Aspergillus fumigatus* results in fungicidal activity of caspofungin": Table S1

### Sheet: Sheet1
Table S1: Aspergillus fumigatus strains used in this study
Strain	Parent Strain	Genotype	Source
akuBKU80 pyrG−	N/A		(da Silva Ferreira et al., 2006)
akuBKU80	akuBKU80 pyrG−		(da Silva Ferreira et al., 2006)
ΔaspA	akuBKU80 pyrG−	ΔaspA::pyrG	(Vargas-Muñiz et al., 2015)
ΔaspB	akuBKU80	ΔaspB::ble	(Vargas-Muñiz et al., 2015)
ΔaspC	akuBKU80	ΔaspC::hph	(Vargas-Muñiz et al., 2015)
ΔaspD	akuBKU80 pyrG−	ΔaspD::hph	(Vargas-Muñiz et al., 2015)
ΔaspE	akuBKU80 pyrG−	ΔaspE::pyrG	(Vargas-Muñiz et al., 2015)
ΔaspB::aspB	ΔaspB	ΔaspB::aspB-promo-aspB-hph	(Vargas-Muñiz et al., 2015)
aspB-egfp	akuBKU80	ΔaspB::aspBpromo-aspB-egfp-hph	(Vargas-Muñiz et al., 2015)
Δbgt1	akuBKU80 pyrG−	Δbgt1::pyrG	This Study
Δgel1	akuBKU80 pyrG−	Δgel1::pyrG	This Study
Δgel2	akuBKU80 pyrG−	Δgel2::pyrG	This Study
ΔnsdD	akuBKU80 pyrG−	ΔnsdD::pyrG	This Study
ΔmapA	akuBKU80 pyrG−	ΔmapA::pyrG	This Study
ΔpunA	akuBKU80 pyrG−	ΔpunA::pyrG	This Study
ΔaspBΔbgt1	Δbgt1	Δbgt1::pyrG ΔaspB::hph	This Study
ΔaspBΔgel2	Δgel2	Δgel2::pyrG ΔaspB::hph	This Study
ΔaspBΔnsdD	ΔnsdD	ΔnsdD::pyrG ΔaspB::hph	This Study
ΔaspBΔmapA	ΔmapA	ΔmapA::pyrG ΔaspB::hph	This Study
