## Supplementary material for "Deletion of core septin gene *aspB* in *Aspergillus fumigatus* results in fungicidal activity of caspofungin": Table S2

### Sheet: Sheet1
Table S2: Oligos used in this study
Oligo Name	Sequence
Primers
bgt1-Promo-F	CCAGGGTTCCTTCAAT
bgt1-Promo-R-PyrG	ATCCATAGGATCAGCTTTGAATGTATGTGCCG
bgt1-Term-F-PyrG	ACACCACCTACCCTTCTAGGTCGAAAAGGATGG
bgt1-Term-R	GATCAGCAGAGCAGAACT
bgt1-Flank-5'	ATGGAAAGTTCTCGCCCT
bgt1-Flank-3'	AGGAGGTAATCGAGAC
bgt1-Ver-F	GAACTTTGGGTTTCGC
bgt1-Ver-R	CTTAGGGCAGGTCAAATC
gel1-Promo-F	GCTCAAAGCATCTTCACC
gel1-Promo-R-PyrG	ATCCATAGGATCAGCTATGAGTGATGTGTGCTTG
gel1-Term-F-PyrG	ACACCACCTACCCTTCTTCTCATACCCTCTTG
gel1-Term-R	TGGCCCTGTATCGGAAAA
gel1-Flank-5'	TACCCAGCTGGATCTCTTTC
gel1-Flank-3'	TGAATGATCAGCCATCGTGG
gel1-Ver-F	TGAAGGCCTCTGCTGTTA
gel1-Ver-R	TAACCGCACCAACGACAA
gel2-Promo-F	CCAAAACCTCTGTCTCAC
gel2-Promo-R-PyrG	ATCCATAGGATCAGCGTTTGAATGTGGTAGA
gel2-Term-F-PyrG	ACACCACCTACCCTTCTTGTCTCCTGGTTTG
gel2-Term-R	CGGCATCGATCTATTAGG
gel2-Flank-5'	GGAGTCTTGGCCTCTAAT
gel2-Flank-3'	TCAACGATTCAGCAGCAG
gel2-Ver-F	TTCCGGTTCGTCACACAT
gel2-Ver-R	CATGAAGAACGCCATG
nsdD-Promo-F	CTTTTCCCCAAAATCGCG
nsdD-Promo-R-PyrG	ATCCATAGGATCAGCTACGCCTGAATGTCAC
nsdD-Term-F-PyrG	ACACCACCTACCCTTTTCTCTTCTCTCCCCT
nsdD-Term-R	GCGTCATAAGGTACCT
nsdD-Flank-5'	CTGCAGATTACGGAAG
nsdD-Flank-3'	CTCTATCCAAAGCCAC
nsdD-Ver-F	GGGTCATTAGAGGCAA
nsdD-Ver-R	GGCTTTGGGCTTCAGATT
mapA-promo-F	TGATGCGGGTTACGTTAG
mapA-promo-R-PyrG	ATCCATAGGATCAGCGATGATAGCCTGTTATGG
mapA-Term-F-PyrG	ACACCACCTACCCTTCGTTCTGGCATACTTG
mapA-Term-R	AAAGCCACATACTCGG
mapA-Flank-5'	GCATAGATGCCGTGTT
mapA-Flank-3'	GATGGTATGGCTGTAG
mapA-Ver-F	CTCCACCGTGAGTAAT
mapA-Ver-R	TTAGTAATCGTCTCCCCG
punA-Promo-F	ACCAAATACCAGCTCG
punA-Promo-R-PyrG	ATCCATAGGATCAGCATTGTGTATTGGTGATGT
punA-Term-F-PyrG	ACACCACCTACCCTTCCTCAATTGACACCTCCT
punA-Term-R	GAAACTATCGCCAGCA
punA-Flank-5'	CCAAGACTGAAATGGAGG
punA-Flank-3'	CGAACCAAACAGACCT
punA-Ver-F	TCGCATTGCGTGCATA
punA-Ver-R	CCTCATATTCTGCATGGG
AspB-5'-Flank	GCGGACAGTGATAGCTTGCTATCAT
AspB-3'-Flank	GTCAATTGAGGCTGGTTGGCTGGAT
Hyg-Screen-F	gtttacccagaatgcacagg
AspB-Gene-Ver-F	gtttcgtccgaatggtgt
AspB-Gene-Ver-R	cttggcgagtttttgctc
crRNA
AspB-Del5-crRNA	GTCGTTCGCCGCAAACTGAC
AspB-Del3-crRNA	AGGCCCGACTCGAGAGTGGA
