## Supplementary material for "Deletion of core septin gene *aspB* in *Aspergillus fumigatus* results in fungicidal activity of caspofungin": Table S4

### Sheet: Sheet1
Table S3: Gene description of candidates
Gene ID	Gene Name	Description
Afu1g11460	bgt1	Putative 1,3-beta-glucanosyltransferase; induced by exposure to artemisinin
Afu2g01170	gel1	1,3-beta-glucanosyltransferase with a role in elongation of 1,3-beta-glucan chains; glycosylphosphatidylinositol (GPI)-anchored protein; constitutively expressed during hyphal growth; hypoxia induced protein
Afu6g11390	gel2	GPI-anchored 1,3-beta-glucanosyltransferase; role in conidiogenesis, cell wall composition, fungal burden in a mouse pulmonary infection; constitutively expressed during hyphal growth; hypoxia induced protein; repressed by artemisinin
Afu3g13870	nsdD	Putative GATA-type transcriptional activator; required during an early stage of mating; plays a role in resistance toward cell wall stress
Afu4g06930	mapA	Ortholog(s) have cytosol localization, involved in cellular processes
Afu6g07470	punA	Ortholog(s) have role in fungal-type cell wall organization, protein oligomerization and Golgi apparatus, cell cortex of cell tip, cell division site, cellular bud, membrane raft, plasma membrane localization
