## Supplementary material for "Deletion of core septin gene *aspB* in *Aspergillus fumigatus* results in fungicidal activity of caspofungin": Table S4

### Sheet: Sheet1
Table S4: Minimum Effective Concentration of Caspofungin against deletion of candidate genes
Strain	MEC (ug/mL)
akuBKU80	0.5
ΔaspA	0.25
ΔaspB	0.25
ΔaspC	0.25
ΔaspD	Not determined
ΔaspE	0.5
ΔaspB::aspB	0.5
Δbgt1	0.25
Δgel1	0.5
Δgel2	0.125
ΔnsdD	0.25
ΔmapA	0.125
